# dia-PASEF Proteomics of Tumor and Stroma LMD Enriched from Archived HNSCC Samples

**DOI:** 10.1101/2024.08.09.607341

**Authors:** Aswini Panigrahi, Allison L Hunt, Diego Assis, Matthew Willetts, Bhaskar V Kallakury, Bruce Davidson, Thomas P Conrads, Radoslav Goldman

**Affiliations:** Department of Oncology, Lombardi Comprehensive Cancer Center, Georgetown University, Washington, DC 20057, USA; Women’s Health Integrated Research Center, Women’s Service Line, Inova Health System, Annandale, VA 22003, USA; Bruker Scientific, Billerica, MA 01821, USA; Department of Pathology, Lombardi Comprehensive Cancer Center, Georgetown University, Washington, DC, United States; Department of Otolaryngology-Head and Neck Surgery, Medstar Georgetown University Hospital, Washington, DC, United States; Department of Biochemistry and Molecular & Cellular Biology, Georgetown University, Washington, DC 20057, USA

## Abstract

We employed laser microdissection to selectively harvest tumor cells and stroma from the microenvironment of formalin-fixed, paraffin-embedded head and neck squamous cell carcinoma (HNSCC) tissues. The captured HNSCC tissue fractions were analyzed by quantitative mass spectrometry-based proteomics using a data independent analysis approach. In paired samples, we achieved excellent proteome coverage having quantified 6,668 proteins with a median quantitative coefficient of variation under 10%. We observed significant differences in relevant functional pathways between the spatially resolved tumor and stroma regions. Our results identified extracellular matrix (ECM) as a major component enriched in the stroma, including many cancer associated fibroblast signature proteins in this compartment. We demonstrate the potential for comparative deep proteome analysis from very low starting input in a scalable format that is useful to decipher the alterations in tumor and the stromal microenvironment. Correlating such results with clinical features or disease progression will likely enable identification of novel targets for disease classification and interventions.
