## Supplementary Table 2 for "dia-PASEF Proteomics of Tumor and Stroma LMD Enriched from Archived HNSCC Samples"

### Sheet: GO enrichment.Function
Supplmentary Table 2. Gene Ontology (GO) functional enrichment analysis of the proteins that changed significantly between stroma and tumor region. Matched proteins to the molecular functional pathway, enrichment score, and FDR is presented. Direction stroma indicates the pathway is enriched in stroma and similary tumor indicates in tumor; both ends indicate pathway is enriched in both stroma and…
GO term ID	GO term description	number of genes mapped	enrichment score	direction	false discovery rate (FDR)	matching proteins
GO:0005201	Extracellular matrix structural constituent	63	5.01602	stroma	2.57e-28	DCN,NID2,MXRA5,COMP,LAMB1,COL1A1,LAMA4,PXDN,EMILIN2,CHI3L1,LAMC1,THBS1,COL8A1,NID1,COL5A3,VCAN,TNC,LUM,TINAGL1,HMCN1,COL6A3,COL1A2,COL14A1,COL6A2,COL3A1,FGB,LAMB2,LTBP4,PRG2,COL12A1,FBN1,BGN,FBLN1,FGG,PRELP,FN1,ELN,COL18A1,COL4A2,COL6A1,DPT,TUFT1,COL11A1,COL5A1,COL16A1,HSPG2,COL11A2,COL5A2,COL15A1,COL4A1,EMILIN1,COL2A1,LAMA1,TECTA,COL28A1,FBLN2,LTBP1,LAMA2,TNXB,TGFBI,FBN2,SPON1,FGA
GO:0005539	Glycosaminoglycan binding	53	4.09411	stroma	1.08e-15	DCN,SERPIND1,COMP,PCOLCE,C1QBP,APOB,APOE,GNS,SULF1,THBS1,LTBP2,LXN,COL5A3,VCAN,AMBP,NRP1,SLIT1,ITIH1,ABI3BP,PGLYRP2,RPL29,FSTL1,F2,LTBP4,PRG2,STAB1,FBN1,BGN,SERPINA5,THBS4,DPYSL3,PRELP,ANXA6,FN1,EGFLAM,ITIH2,NRP2,THBS2,CFH,SERPINC1,HDGF,THBS3,COL11A1,COL5A1,POSTN,SOD3,F11,AAMP,TNXB,SERPINE2,HAPLN3,PDCD5,KNG1
GO:0003779	Actin binding	161	2.04476	stroma	2.58e-13	BAIAP2L1,TNS1,EPS8L1,VCL,MISP,MYH9,FERMT1,SNTA1,WASL,MYH1,MYL2,CAP2,TNNC1,NCK2,MYOT,PLEKHG3,CORO7,CNN1,HIP1R,TNS4,MICAL2,MYOM2,AJUBA,ARPC1A,ADD1,PDLIM3,FMNL2,ACE,MAP1B,CFL2,INPPL1,MAP1A,MAEA,TWF2,CTNNA1,SYNPO2,SSH3,TLN1,BIN1,WIPF2,DIAPH2,MTSS1,MYO1D,MAP1S,FLNC,CLASP2,P4HB,NEXN,PARVA,SYNE3,FMNL3,HIP1,EPB41L1,SNTB2,EZR,CORO1B,FERMT2,XIRP1,EPB41L3,CORO2A,CORO6,ARPC5L,ANXA6,MYL4,MYH7,SHTN1,PDLIM7,ADD…
GO:0005509	Calcium ion binding	147	1.8908	both ends	5.6e-12	RCN1,EPDR1,NID2,F9,COMP,PON1,MYL2,TNNC1,PKD2,LRP1,PLCG1,HRC,TRPM4,F12,APCS,DSG3,SULF1,THBS1,CASQ2,DSG2,LTBP2,CELSR1,EHD2,CDH3,TUBB4A,NID1,ANXA3,VCAN,SRI,SLIT1,CDH11,CDH13,RCN3,CELSR2,HMCN1,S100A11,ITIH1,MYL9,DSC2,CAPN2,FSTL1,S100P,ANXA5,GNPTAB,RUNX1,LETM1,MYL1,CD248,F2,GPD2,LTBP4,AOC3,STAB1,CALML3,FKBP10,DUOX1,CRELD1,RHOT2,HSPA5,MYLPF,FBN1,EHD3,FBLN1,EML1,CHP1,THBS4,FBLN5,PLSCR1,PLCH1,ANXA6,EGFLA…
GO:0140640	Catalytic activity, acting on a nucleic acid	121	1.31709	tumor	3.86e-11	TSR3,TARBP1,AQR,MPG,CHRAC1,MTREX,MLH1,CPSF3,DDX55,DDX39A,DDX49,MBD4,QTRT1,TRNT1,DHX58,CDK7,DDX56,METTL5,TRMT5,N4BP1,DHX8,DDX18,POLR1A,GATB,NSUN2,MED20,EXOSC7,BTAF1,TATDN1,ZC3H12C,FARSB,MARS2,MED21,AZGP1,EIF4A1,WRN,RNASE3,POP7,MRM3,TRMT10C,DDX10,EXOSC4,SNRNP200,RECQL5,RUVBL1,EXOSC3,DDX54,DHX34,DDX28,POLR3C,DHX15,NME1,GTF2F2,SMARCA4,DDX21,SND1,DDX47,SMARCAD1,SUPV3L1,TOP1,TFB2M,TFB1M,TRMT1L,ASCC3,TT…
GO:0008201	Heparin binding	37	3.94128	stroma	4.29e-10	SERPIND1,COMP,PCOLCE,APOB,APOE,THBS1,LTBP2,LXN,COL5A3,NRP1,SLIT1,ABI3BP,RPL29,FSTL1,F2,PRG2,FBN1,SERPINA5,THBS4,PRELP,FN1,NRP2,THBS2,CFH,SERPINC1,HDGF,THBS3,COL11A1,COL5A1,POSTN,SOD3,F11,AAMP,TNXB,SERPINE2,PDCD5,KNG1
GO:0005518	Collagen binding	28	4.57534	stroma	1.74e-09	DCN,NID2,COMP,PCOLCE,AEBP1,LOX,THBS1,VWF,NID1,COL5A3,LUM,CTSK,ITGA1,ABI3BP,ITGA2,COL14A1,COL6A2,MRC2,ITGA3,SMAD4,FN1,COL6A1,ASPN,ITGB1,TNXB,LRRC15,TGFBI,SERPINH1
GO:0030020	Extracellular matrix structural constituent conferring tensile strength	17	5.87344	stroma	6.27e-09	COL1A1,COL5A3,COL6A3,COL1A2,COL14A1,COL6A2,COL3A1,COL12A1,COL4A2,COL6A1,COL5A1,COL16A1,COL11A2,COL5A2,COL15A1,COL4A1,COL2A1
GO:0140098	Catalytic activity, acting on RNA	93	1.24977	tumor	7.44e-09	TSR3,TARBP1,AQR,MTREX,CPSF3,DDX55,DDX39A,DDX49,QTRT1,TRNT1,DHX58,DDX56,METTL5,TRMT5,N4BP1,DHX8,DDX18,POLR1A,GATB,NSUN2,MED20,EXOSC7,ZC3H12C,FARSB,MARS2,MED21,AZGP1,EIF4A1,RNASE3,POP7,MRM3,TRMT10C,DDX10,EXOSC4,SNRNP200,EXOSC3,DDX54,DHX34,DDX28,POLR3C,DHX15,DDX21,SND1,DDX47,SUPV3L1,TFB2M,TFB1M,TRMT1L,DDX20,TOE1,DDX31,EXOSC2,POLR3A,AGO3,TUT7,PUS1,NSUN6,TDP2,EXOSC9,DDX58,RCL1,NOP2,GARS1,DDX60,G3BP1,D…
GO:0008307	Structural constituent of muscle	32	4.51819	stroma	1.12e-08	MYL2,MYOT,MYBPH,MYOM2,MYL9,MYL1,MYLPF,NEXN,SYNM,SORBS2,TPM1,DMD,KRT19,ACTN2,CSRP1,NEBL,ASPH,MYH11,MYH8,MYBPC1,ACTN3,CSRP3,DAG1,MYL6,MYL6B,OBSCN,TTN,NEB,SMTN,TPM4,TPM2,MYL3
GO:0008236	Serine-type peptidase activity	28	3.08118	stroma	6.99e-08	FAP,F9,MMP2,F12,KLKB1,C1RL,CTSK,MMP10,LONP2,ACE,C2,MMP3,HTRA3,MMP14,F2,RHBDF2,PARL,HP,DPP4,CD5L,TPP2,CFI,F11,C1S,CFB,HPR,C1R,TPSB2
GO:0004252	Serine-type endopeptidase activity	27	3.08892	stroma	1.86e-07	FAP,F9,MMP2,F12,KLKB1,C1RL,CTSK,MMP10,LONP2,C2,MMP3,HTRA3,MMP14,F2,RHBDF2,PARL,HP,DPP4,CD5L,TPP2,CFI,F11,C1S,CFB,HPR,C1R,TPSB2
GO:0051015	Actin filament binding	84	2.04256	stroma	1.86e-07	VCL,MISP,MYH9,FERMT1,MYH1,TNNC1,CORO7,HIP1R,MYOM2,AJUBA,ARPC1A,ADD1,FMNL2,CFL2,TWF2,CTNNA1,TLN1,BIN1,MYO1D,MAP1S,FLNC,CLASP2,NEXN,SYNE3,FMNL3,HIP1,EZR,CORO1B,FERMT2,XIRP1,CORO2A,CORO6,ARPC5L,ANXA6,MYL4,MYH7,SHTN1,ADD3,SPTBN1,SYNE2,TPM1,MYH10,DMD,CAPZA2,ACTN2,AFDN,SYNE1,UTRN,FLNA,MYO6,ABL1,TNNC2,GSN,MYOM3,NEBL,TAGLN,DBN1,MPRIP,MYH11,MYH2,MYH8,MYO18B,ITPRID2,ABLIM2,MICAL3,FLNB,ACTN3,WDR1,SPTBN2,ZNF…
GO:0016887	ATP hydrolysis activity	91	1.07237	tumor	1.74e-06	RFC2,AQR,MTREX,MLH1,DDX55,VPS4B,DDX39A,TRAP1,DDX49,PEX1,DHX58,DDX56,DHX8,DDX18,KIF3C,BTAF1,SPATA5,CCT5,OLA1,HSPA13,LONP2,EIF4A1,CCT3,WRN,CLPX,PEX6,SPATA5L1,PSMC5,DDX10,COQ8B,SNRNP200,TCP1,RECQL5,RUVBL1,YME1L1,ATP11B,DDX54,HSPA5,DHX34,DDX28,DHX15,ATAD1,HSPD1,SMARCA4,TOR1A,ATP7A,DDX21,ATP2A1,DDX47,SMARCAD1,SUPV3L1,ATP2B2,KIF21A,SMC5,NTPCR,KIF14,KATNA1,ASCC3,DDX20,ABCD3,DDX31,ALPL,HSPA1A,DDX58,WRNIP…
GO:0030021	Extracellular matrix structural constituent conferring compression resistance	8	6.05042	both ends	1.74e-06	DCN,VCAN,LUM,PRG2,BGN,PRELP,TUFT1,HSPG2
GO:0030280	Structural constituent of skin epidermis	13	5.78313	tumor	1.74e-06	KRT5,KRT75,KRT6B,PKP1,KRT72,KRT73,KRT74,KRT79,KRT36,KRT7,KRT76,KRT6A,KRT3
GO:0050840	Extracellular matrix binding	19	3.77579	stroma	1.74e-06	DCN,LGALS1,PXDN,THBS1,ITGAV,NID1,TINAGL1,ITGA2,CD248,ITGA3,BGN,ELN,COL11A1,ITGB1,FBLN2,LRRC15,TGFBI,DAG1,ITGA7
GO:0051393	Alpha-actinin binding	11	5.09305	stroma	1.74e-06	PKD2,MYOT,PDLIM3,SYNPO2,PDLIM7,MYPN,LDB3,PALLD,DAG1,TTN,PDLIM5
GO:0004386	Helicase activity	47	1.47711	tumor	1.76e-06	AQR,MTREX,DDX55,DDX39A,DDX49,DHX58,DDX56,DHX8,DDX18,BTAF1,EIF4A1,WRN,DDX10,SNRNP200,RECQL5,RUVBL1,DDX54,DHX34,DDX28,DHX15,GTF2F2,SMARCA4,DDX21,DDX47,SMARCAD1,SUPV3L1,ASCC3,TTF2,DDX20,DDX31,DDX58,WRNIP1,DDX60,G3BP1,CHD2,DDX51,MOV10,DHX57,DDX46,HELZ2,DICER1,CHD4,RUVBL2,DDX52,DDX27,DDX3X,EIF4A3
GO:0048407	Platelet-derived growth factor binding	8	5.78096	stroma	6.33e-06	COL1A1,PDGFRB,COL1A2,COL3A1,COL6A1,COL5A1,COL4A1,COL2A1
GO:0042805	Actinin binding	15	4.18879	stroma	9.08e-06	NFKB1,PKD2,MYOT,PDLIM3,SYNPO2,PDLIM7,MYPN,CSRP1,LMO7,LDB3,PALLD,CSRP3,DAG1,TTN,PDLIM5
GO:0005178	Integrin binding	54	2.42663	stroma	1.06e-05	FAP,ITGB4,MYH9,FERMT1,COMP,LAMB1,THBS1,ITGAV,VWF,CD81,SFRP2,ITGA1,THY1,ITGA5,VCAM1,ITGB5,ITGA2,COL3A1,LAMB2,MMP14,ADAM17,PTPN2,LTBP4,ITGA3,TLN1,FBN1,P4HB,FBLN1,THBS4,FERMT2,FBLN5,FN1,ADAM15,DMD,ACTN2,UTRN,F11R,COL5A1,ANXA7,SRC,COL16A1,HSPG2,EMILIN1,CD9,ITGB1,ITGA4,ITGA6,TNXB,TGFBI,NISCH,ACTN3,LGALS8,ITGA7,TLN2
GO:1901681	Sulfur compound binding	61	2.23	stroma	1.06e-05	TSR3,SERPIND1,COMP,PCOLCE,APOB,LRP1,APOE,GNS,THBS1,METTL5,LTBP2,LXN,COL5A3,AMBP,NRP1,MCCC1,SLIT1,ABI3BP,RPL29,FSTL1,ITGA2,PANK1,F2,PRG2,ACAD9,PITPNA,FBN1,SERPINA5,THBS4,SMAD4,DPYSL3,PRELP,ANXA6,FN1,NRP2,THBS2,CFH,SERPINC1,HDGF,THBS3,COL11A1,ACOT11,SCP2,COL5A1,ACBD5,PCCA,ACOT7,POSTN,SOD3,METTL17,SULT1A1,GSTP1,F11,AAMP,PRMT1,TNXB,SERPINE2,PDCD5,KNG1,RCC1,PC
GO:0019215	Intermediate filament binding	10	4.65	both ends	1.8e-05	PKP2,KRT14,PKP1,KRT74,SYNM,NES,FAM83H,VIM,EVPL,EPPK1
GO:0140657	ATP-dependent activity	120	0.759778	tumor	1.8e-05	RFC2,AQR,MYH9,MYH1,MTREX,MLH1,DDX55,VPS4B,DDX39A,TRAP1,DDX49,PEX1,DHX58,SLC27A1,CDK7,DDX56,KIF11,DHX8,DDX18,KIF3C,BTAF1,SPATA5,CCT5,OLA1,HSPA13,LONP2,ATP6V0D1,EIF4A1,CCT3,HSPA4L,WRN,CLPX,SLC27A4,PEX6,SPATA5L1,PSMC5,DDX10,COQ8B,SNRNP200,TCP1,RECQL5,RUVBL1,YME1L1,ATP11B,DDX54,HSPA5,MYO1D,DHX34,DDX28,DHX15,ATAD1,HSPD1,GTF2F2,SMARCA4,TOR1A,ATP7A,DDX21,MYH7,ATP2A1,DDX47,SMARCAD1,SUPV3L1,ATP2B2,MYH10,K…
GO:0061134	Peptidase regulator activity	51	1.6042	stroma	2.41e-05	SERPIND1,PCOLCE,C5,C3,SERPINF1,PEBP1,LXN,CSTA,AMBP,ITIH4,SERPINB13,ITIH1,AHSG,SFRP2,SERPING1,SERPINB3,CSTB,PSME3,COL6A3,A2ML1,CLPX,WDR48,BIN1,A2M,SERPINA7,FBLN1,SERPINA5,PSMF1,SERPINA6,SERPINB4,PAPLN,FN1,ITIH2,SERPINC1,SERPINB1,SERPINB5,PROS1,CST3,COL28A1,ROCK1,PSME4,C4A,ITIH3,SERPINE2,SERPINA1,CAST,SERPINH1,RPS6KA1,ADRM1,SERPINB6,KNG1
GO:0051371	Muscle alpha-actinin binding	9	5.03299	stroma	4.27e-05	PKD2,PDLIM3,SYNPO2,PDLIM7,MYPN,LDB3,PALLD,TTN,PDLIM5
GO:0004866	Endopeptidase inhibitor activity	42	1.47439	stroma	5.18e-05	SERPIND1,C5,C3,SERPINF1,PEBP1,LXN,CSTA,AMBP,ITIH4,SERPINB13,ITIH1,AHSG,SERPING1,SERPINB3,CSTB,COL6A3,A2ML1,BIN1,A2M,SERPINA7,SERPINA5,PSMF1,SERPINA6,SERPINB4,PAPLN,ITIH2,SERPINC1,SERPINB1,SERPINB5,PROS1,CST3,COL28A1,ROCK1,C4A,ITIH3,SERPINE2,SERPINA1,CAST,SERPINH1,RPS6KA1,SERPINB6,KNG1
GO:0098631	Cell adhesion mediator activity	22	2.64995	both ends	5.18e-05	BAIAP2L1,PKP2,CDC42EP1,DSG2,S100A11,DSC2,ITGA1,ITGA2,BAIAP2,PKP3,NEXN,TRIM29,MYPN,CNN3,DSP,EMILIN1,KRT18,JUP,ITGB1,PALLD,PAK4,PDLIM5
GO:0061135	Endopeptidase regulator activity	45	1.40624	stroma	6.44e-05	SERPIND1,C5,C3,SERPINF1,PEBP1,LXN,CSTA,AMBP,ITIH4,SERPINB13,ITIH1,AHSG,SFRP2,SERPING1,SERPINB3,CSTB,PSME3,COL6A3,A2ML1,BIN1,A2M,SERPINA7,SERPINA5,PSMF1,SERPINA6,SERPINB4,PAPLN,ITIH2,SERPINC1,SERPINB1,SERPINB5,PROS1,CST3,COL28A1,ROCK1,C4A,ITIH3,SERPINE2,SERPINA1,CAST,SERPINH1,RPS6KA1,ADRM1,SERPINB6,KNG1
GO:0043394	Proteoglycan binding	14	3.91303	stroma	9.15e-05	COMP,LRP1,APOE,THBS1,NID1,COL5A3,TNC,SLIT1,CTSK,ITGA2,FN1,CFH,COL5A1,COL2A1
GO:0003735	Structural constituent of ribosome	56	1.16734	tumor	9.21e-05	MRPS35,MRPS34,MRPL27,MRPS7,MRPL34,MRPS25,MRPL44,MRPS9,SRBD1,MRPS5,MRPL49,MRPL17,RPL29,MRPL16,MRPL4,RPL38,MRPL46,MRPL1,MRPS31,MRPS11,MRPS24,MRPS23,MRPL12,MRPL43,MRPL20,RPL21,MRPL21,MRPL18,DAP3,MRPL41,MRPS2,MRPL14,MRPS18A,MRPS16,MRPS15,RPL13A,MRPL19,RPS29,MRPL23,MRPS6,RPS14,RPL31,MRPL55,RPL10,RPL32,MRPS22,RPL7L1,MRPS14,MRPL22,FAU,TBCE,MRPS21,RPS19,MRPL28,RPS17,RPS27
GO:0098632	Cell-cell adhesion mediator activity	18	2.8048	both ends	0.00044	BAIAP2L1,PKP2,CDC42EP1,DSG2,S100A11,DSC2,BAIAP2,PKP3,NEXN,TRIM29,MYPN,CNN3,DSP,KRT18,JUP,PALLD,PAK4,PDLIM5
GO:0016758	Hexosyltransferase activity	23	1.40911	stroma	0.00069	CHPF2,PLOD3,ALG5,CHPF,COLGALT1,HEXB,ALG1,GALNT7,AGL,STT3B,POGLUT3,MGAT1,POFUT2,GALNT6,FUT8,POGLUT2,UGGT2,EOGT,GALNT3,STT3A,B3GNT9,GBE1,HEXA
GO:0016209	Antioxidant activity	28	1.30572	stroma	0.00081	EPX,APOE,PXDN,AMBP,LTC4S,CYGB,ALB,DUOX1,SELENOF,PARK7,HP,APOA4,GPX7,S100A9,PRXL2C,APOM,PRDX4,SRXN1,SOD3,GPX3,GPX2,GSTP1,SELENOT,GPX8,SOD2,GSTZ1,ALOX5AP,PRXL2A
GO:0097493	Structural molecule activity conferring elasticity	6	5.37897	stroma	0.00093	EMILIN2,FBN1,EMILIN1,FBLN2,FBN2,TTN
GO:0004867	Serine-type endopeptidase inhibitor activity	27	1.46616	stroma	0.0012	SERPIND1,SERPINF1,PEBP1,AMBP,ITIH4,SERPINB13,ITIH1,SERPING1,SERPINB3,COL6A3,A2ML1,A2M,SERPINA7,SERPINA5,SERPINA6,SERPINB4,PAPLN,ITIH2,SERPINC1,SERPINB1,SERPINB5,COL28A1,ITIH3,SERPINE2,SERPINA1,SERPINH1,SERPINB6
GO:0019838	Growth factor binding	32	2.41009	stroma	0.0012	GLG1,SEC61B,COL1A1,PXDN,IL1RN,THBS1,ITGAV,PDGFRB,LTBP2,NRP1,COL1A2,COL3A1,VASN,LTBP4,RHBDF2,A2M,NRDC,IGF2R,EPHA2,NRP2,COL6A1,EPHA7,COL5A1,SRPX2,COL4A1,COL2A1,LTBP1,ITGA6,S100A13,IGFALS,RPS19,TRIM16
GO:0008757	S-adenosylmethionine-dependent methyltransferase activity	33	1.25008	tumor	0.0014	TARBP1,METTL5,TRMT5,NSUN2,SETDB1,SETD7,HNMT,MRM3,TRMT10C,PRMT5,PRMT3,PRMT7,ICMT,METTL9,COMT,TFB2M,TFB1M,TRMT1L,PRMT6,COMTD1,CARNMT1,NSUN6,NOP2,SETMAR,SETD2,TRMT2A,FTSJ3,PRMT1,NSUN4,NNMT,EMG1,MRM1,PCMT1
GO:0000146	Microfilament motor activity	14	3.33205	stroma	0.0017	MYH9,MYH1,MYO1D,MYH7,MYH10,MYO6,MYH11,MYH2,MYH8,MYL6,MYH3,MYO9B,MYH14,MYO1C
GO:0005516	Calmodulin binding	45	2.24058	stroma	0.0017	MYH9,SNTA1,AEBP1,MYH1,CNN1,TRPM4,ITPKC,SLC9A1,ADD1,PCYT1A,CAMK2G,MYO1D,SNTB2,MYH7,ADD3,SPTBN1,RYR1,ATP2B2,MYH10,CALD1,MAPKAPK2,NDUFAF4,MYO6,CNN3,PPP3CB,SNTB1,CAMK2B,MYH11,MYH2,PPP3CC,MYH8,AKAP12,RRAD,EWSR1,PLCB3,AKT1,OBSCN,PHKG2,CNN2,MYH3,TTN,MYO9B,MYH14,MYO1C,MKNK1
GO:0008509	Anion transmembrane transporter activity	36	1.17053	tumor	0.0017	SLC25A1,SFXN3,SLC1A4,SLC27A1,LRRC8A,SLC7A5,SLC4A1,SLC9A3R1,SLC9A1,SLC12A9,SLC25A4,SLC27A4,APOL1,SLC25A29,CLCA2,SLC9A6,SLC25A5,ABCC10,VDAC2,CLIC4,SLC3A2,SLC7A1,SLC39A14,ABCC1,SLC25A12,SLC12A4,DCD,ANO6,SLC2A1,CLIC3,SLC16A1,MFSD5,SLC1A5,SLC25A10,LRRC8E,ABCC4
GO:0017111	Nucleoside-triphosphatase activity	154	0.816143	tumor	0.0017	ARF5,RFC2,GNA11,AQR,EEF1A2,RAB3D,MTREX,MLH1,DDX55,VPS4B,DDX39A,RAB38,ARL2,RRAS,TRAP1,DDX49,PEX1,RAP1B,DHX58,DDX56,DHX8,RAB2A,GNA15,DDX18,GFM1,KIF3C,RAB7A,LSG1,BTAF1,RAB5A,SPATA5,CCT5,GUF1,OLA1,HSPA13,LONP2,GNAQ,EIF5B,EIF4A1,CCT3,WRN,CLPX,RAB8A,TSR1,PEX6,SPATA5L1,ARF4,PSMC5,RAB8B,GNAI2,DDX10,COQ8B,SNRNP200,TCP1,RECQL5,RUVBL1,YME1L1,RAB43,ATP11B,RHOT2,MTG1,DDX54,HSPA5,SRPRA,DRG1,DHX34,DDX28,DHX15,A…
GO:0043021	Ribonucleoprotein complex binding	49	1.12817	tumor	0.0017	SEC61B,C1QBP,RPN2,EIF3K,PTCD3,ERAL1,EIF2S1,TACO1,WDR12,SPATA5,GUF1,OLA1,OXA1L,GEMIN5,MAIP1,NAA15,NPM1,SNRPD1,SPATA5L1,LETM1,GTPBP6,PRMT5,GEMIN4,PRPF31,HSPA5,SRPRA,PRMT3,EIF3C,LARP1,NME1,PRMT7,PES1,SND1,ETF1,YTHDF1,SERBP1,EIF6,NOLC1,PYM1,EIF2A,EIF1,MRPS27,SRP54,BOP1,ZNF598,TMCO1,DDX3X,EIF4A3,ITCH
GO:0016462	Pyrophosphatase activity	161	0.768761	tumor	0.0018	ARF5,RFC2,GNA11,AQR,EEF1A2,RAB3D,MTREX,MLH1,DDX55,VPS4B,DDX39A,RAB38,ARL2,RRAS,TRAP1,DDX49,PEX1,RAP1B,DHX58,DDX56,DHX8,RAB2A,GNA15,DDX18,GFM1,KIF3C,RAB7A,LSG1,BTAF1,RAB5A,SPATA5,CCT5,GUF1,OLA1,HSPA13,LONP2,GNAQ,EIF5B,EIF4A1,CCT3,WRN,CLPX,RAB8A,TSR1,PEX6,SPATA5L1,ARF4,PSMC5,RAB8B,GNAI2,DDX10,COQ8B,SNRNP200,TCP1,RECQL5,RUVBL1,YME1L1,RAB43,ATP11B,RHOT2,MTG1,DDX54,HSPA5,SRPRA,DRG1,DHX34,DDX28,DHX15,A…
GO:0008168	Methyltransferase activity	40	1.16817	tumor	0.0019	TARBP1,METTL5,TRMT5,NSUN2,SETDB1,SETD7,HNMT,MRM3,TRMT10C,PRMT5,PRMT3,EED,PRMT7,ICMT,METTL9,COMT,SPOUT1,TFB2M,MTR,TFB1M,TRMT1L,PRMT6,COMTD1,CARNMT1,NSUN6,ASMTL,NOP2,METTL17,SETMAR,CIAPIN1,SETD2,TRMT2A,FTSJ3,PRMT1,NSUN4,KDM2A,NNMT,EMG1,MRM1,PCMT1
GO:0045296	Cadherin binding	138	1.1155	tumor	0.0019	BAIAP2L1,PKP2,EPS8L1,VCL,MICALL1,MYH9,EIF3E,PLIN3,ZC3HAV1,CDC42EP1,DNAJB1,SNX1,CHMP2B,PKP1,CDH3,TXNDC9,ADD1,CDH11,CDH13,S100A11,OLA1,FMNL2,RPL29,S100P,TWF2,FASN,CTNNA1,PCBP1,VASN,ARHGAP1,CC2D1A,PPFIBP1,TLN1,BAIAP2,RUVBL1,NUDC,HSPA5,PSEN1,PKP3,PARVA,LARP1,RTN4,MPP7,ZC3H15,EZR,CORO1B,PARK7,PPL,SFN,TRIM29,DLG1,SND1,SHTN1,SPTBN1,SCRIB,EPHA2,CD2AP,UBAP2,PPP1R13L,CALD1,AFDN,F11R,TAGLN2,SLK,FLNA,CNN3,SE…
GO:0050839	Cell adhesion molecule binding	199	0.599272	both ends	0.0025	BAIAP2L1,PKP2,FAP,ITGB4,EPS8L1,VCL,MICALL1,MYH9,FERMT1,EIF3E,PLIN3,COMP,LAMB1,ZC3HAV1,CDC42EP1,DNAJB1,THBS1,ITGAV,VWF,DSG2,SNX1,CD81,CHMP2B,PKP1,CDH3,TXNDC9,ADD1,CDH11,CDH13,S100A11,SFRP2,DSC2,ITGA1,THY1,OLA1,FMNL2,ITGA5,RPL29,VCAM1,ITGB5,S100P,ITGA2,TWF2,COL3A1,FASN,CTNNA1,PCBP1,VASN,LAMB2,MMP14,ADAM17,ARHGAP1,PTPN2,LTBP4,CC2D1A,PPFIBP1,ITGA3,TLN1,BAIAP2,RUVBL1,NUDC,HSPA5,FBN1,PSEN1,P4HB,FBLN1,P…
GO:0016818	Hydrolase activity, acting on acid anhydrides, in phosphorus-containing anhydrides	162	0.740389	tumor	0.0027	ARF5,RFC2,GNA11,AQR,EEF1A2,RAB3D,MTREX,MLH1,DDX55,VPS4B,DDX39A,RAB38,ARL2,RRAS,TRAP1,DDX49,PEX1,RAP1B,DHX58,DDX56,DHX8,RAB2A,GNA15,DDX18,GFM1,KIF3C,RAB7A,LSG1,BTAF1,RAB5A,SPATA5,CCT5,GUF1,OLA1,HSPA13,LONP2,GNAQ,EIF5B,EIF4A1,CCT3,WRN,CLPX,RAB8A,TSR1,PEX6,SPATA5L1,ARF4,PSMC5,RAB8B,GNAI2,DDX10,COQ8B,SNRNP200,TCP1,RECQL5,RUVBL1,YME1L1,RAB43,ATP11B,RHOT2,MTG1,DDX54,HSPA5,SRPRA,DRG1,DHX34,DDX28,DHX15,A…
GO:0032036	Myosin heavy chain binding	7	4.53795	stroma	0.0027	MYL2,MYL9,AXL,MYL4,LIMCH1,MYL12B,MYL3
GO:0003712	Transcription coregulator activity	101	0.814587	tumor	0.003	LMCD1,C1QBP,CNOT2,CEBPZ,WDR77,DNAJB1,TRIP4,RCOR1,AJUBA,MED15,HIRA,SLC30A9,MED20,BTAF1,RB1,LIMD1,ABT1,MED21,XPC,CTBP1,NPM1,MED30,MED1,PA2G4,CTBP2,NFKBIB,NOC2L,RUVBL1,PRMT5,ARID1A,MED14,DDX54,SMARCE1,SIRT7,ZMIZ1,SUPT7L,SIRT6,CIR1,RBPMS,PARK7,SMARCB1,PKN1,SMARCA4,SND1,PEX14,COPS5,PARP9,PPP1R13L,TFB2M,ACTN2,IRF2BP2,MED23,HDGF,PBXIP1,MMS19,SSBP3,DMAP1,ABL1,FHL3,NIBAN2,HSPA1A,TDP2,TRIM5,PIR,MYBBP1A,RNF…
GO:0086083	Cell adhesive protein binding involved in bundle of His cell-Purkinje myocyte communication	5	4.93017	tumor	0.0031	PKP2,DSG2,DSC2,DSP,JUP
GO:0016741	Transferase activity, transferring one-carbon groups	43	1.20482	tumor	0.0043	TARBP1,ALDH1L2,METTL5,TRMT5,NSUN2,SETDB1,ALDH1L1,SETD7,HNMT,MRM3,TRMT10C,PRMT5,PRMT3,EED,PRMT7,ICMT,METTL9,COMT,SPOUT1,TFB2M,MTR,TFB1M,TRMT1L,PRMT6,COMTD1,CARNMT1,NSUN6,ASMTL,GART,NOP2,METTL17,SETMAR,CIAPIN1,SETD2,TRMT2A,FTSJ3,PRMT1,NSUN4,KDM2A,NNMT,EMG1,MRM1,PCMT1
GO:0016798	Hydrolase activity, acting on glycosyl bonds	22	1.1604	stroma	0.0043	FUCA2,MPG,NAGLU,IDUA,MBD4,HEXB,BST1,AGL,GUSB,GLB1,GANAB,GM2A,MAN1A1,CEMIP2,PCNA,NAGA,MAN2B1,GBE1,MOGS,ADPRH,HEXA,MAN2C1
GO:0019843	rRNA binding	28	1.24136	tumor	0.0043	MRPS7,PPAN,PTCD3,ERAL1,TACO1,IMP4,NPM1,MRPL16,MRPS11,RRS1,IMP3,DDX28,BRIX1,MRPL20,DDX21,CAVIN1,MRPL18,MRPS18A,FASTKD5,MRPS6,RPS14,FASTKD2,RPF2,UTP25,NSUN4,MRPS27,CIRBP,EMG1
GO:0015075	Ion transmembrane transporter activity	69	0.636896	tumor	0.0046	SLC25A1,SFXN3,SLC1A4,PKD2,SLC27A1,TRPM4,LRRC8A,TMEM63B,ITGAV,SLC7A5,SLC4A1,SLC9A3R1,SLC9A1,SLC30A9,NNT,SLC12A9,SLC25A4,ATP6V0D1,SLC27A4,LETM1,APOL1,ATP11B,SLC25A20,PSEN1,RASA3,ATP7A,ANXA6,CACNA2D1,ATP2A1,SLC25A29,RYR1,ATP2B2,MAGT1,MT-CO2,TMEM63A,SLC30A1,CLCA2,SLC9A6,SLC25A5,ABCC10,VDAC2,ITPR3,CLIC4,SLC39A7,CNNM4,SLC3A2,KCNAB2,COX7A2L,SLC7A1,SLC39A14,CCDC51,ABCC1,SLC25A12,SLC12A4,DCD,ANO6,SLC2A1,C…
GO:0030023	Extracellular matrix constituent conferring elasticity	5	5.15173	stroma	0.0046	EMILIN2,FBN1,EMILIN1,FBLN2,FBN2
GO:0004180	Carboxypeptidase activity	6	4.68825	stroma	0.0051	CPQ,AEBP1,ACE,CPA3,CPN1,CPXM1
GO:0005506	Iron ion binding	22	1.5681	stroma	0.0053	PLOD1,PLOD3,P3H1,HBA2,FDX1,P4HA1,KLKB1,FTH1,PLOD2,ETHE1,CYGB,HAAO,CYP7B1,SCD,ALOX15B,P4HA2,TF,DOHH,FTO,CYP1B1,P3H3,FECH
GO:0048306	Calcium-dependent protein binding	25	2.23959	both ends	0.0053	TNNC1,CASQ2,SLC9A1,ANXA3,VPS37B,S100A11,S100P,A2M,MYO1D,CHP1,ANXA6,S100A14,S100A16,S100A4,S100A7,S100A7A,S100A8,S100A9,TNNC2,ANXA7,TNNT3,SEC31A,S100A13,CPNE3,S100A2
GO:0008233	Peptidase activity	74	1.27565	stroma	0.006	FAP,F9,MMP2,CPQ,CLC,AEBP1,USP5,F12,CAPN7,PSMB7,SPCS2,UFSP2,KLKB1,IDE,C1RL,TINAGL1,CTSK,MMP10,USP15,LONP2,ACE,NCSTN,CAPN2,CPA3,METAP1,C2,MMP3,ANPEP,HTRA3,COPS6,HINT1,MMP14,F2,ADAM17,YME1L1,RHBDF2,PARL,PSEN1,PARK7,USP7,PAPLN,NRDC,HP,ADAM15,COPS5,CASP8,DPP4,CD5L,CPN1,CLCA2,TPP2,CPXM1,HMCES,STAMBP,CFI,JMJD7,CHMP1A,GGT5,F11,C1S,CAPNS2,DCD,CFB,DDI2,EIF3H,EIF3F,CAPN1,HPR,C1R,OTUB1,USP10,AMZ2,TPSB2,ATXN3
GO:0140097	Catalytic activity, acting on DNA	34	1.51187	tumor	0.006	MPG,CHRAC1,MLH1,MBD4,CDK7,BTAF1,TATDN1,WRN,RECQL5,RUVBL1,NME1,GTF2F2,SMARCA4,SMARCAD1,SUPV3L1,TOP1,ASCC3,TTF2,POLE3,MGME1,TDP2,PCNA,WRNIP1,SETMAR,G3BP1,CHD2,TOP3B,HMGA1,FTO,DICER1,CHD4,RUVBL2,PTGES3,DDX3X
GO:0008238	Exopeptidase activity	14	2.86871	stroma	0.0086	FAP,CPQ,AEBP1,ACE,CPA3,METAP1,ANPEP,MMP14,DPP4,CPN1,TPP2,CPXM1,JMJD7,F11
